# Homoeologous non-reciprocal translocation explains a major QTL for seed lignin content in oilseed rape (*Brassica napus* L.)

**DOI:** 10.1101/2023.03.10.531521

**Authors:** Hanna Marie Schilbert, Karin Holzenkamp, Prisca Viehöver, Daniela Holtgräwe, Christian Möllers

**Affiliations:** Genetics and Genomics of Plants, CeBiTec and Faculty of Biology, Bielefeld University, Bielefeld, Germany; Graduate School DILS, Bielefeld Institute for Bioinformatics Infrastructure (BIBI), Faculty of Technology, Bielefeld University, Germany; Department of Crop Sciences, Division of Crop Plant Genetics, Georg-August-University, Göttingen, Germany

**Author notes:** Corresponding author: Hanna Marie Schilbert. These authors contributed equally to this work (Hanna Marie Schilbert, Karin Holzenkamp).

**Keywords:** lignin, HNRT, *PAL4*, phenylpropanoid, QTL, seed coat

## Abstract

Oilseed rape is a major oil crop and a valuable protein source for animal and human nutrition. Lignin is a non-digestible, major component of the seed coat with negative effect on sensory quality, bioavailability and usage of oilseed rape’s protein. Hence, seed lignin reduction is of economic and nutritional importance. In this study, the major QTL for reduced lignin content found on chromosome C05 in the DH population SGDH14 x Express 617 was further examined. SGDH14 had lower seed lignin content than Express 617. Harvested seeds from a F2 population of the same cross were additionally field tested and used for seed quality analysis. The F2 population showed a bimodal distribution for seed lignin content. F2 plants with low lignin content had thinner seed coats compared to high lignin lines. Both groups showed a dark seed colour with a slightly lighter colour in the low lignin group indicating that a low lignin content is not necessarily associated with yellow seed colour. Mapping of genomic long-reads from SGDH14 against the Express 617 genome assembly revealed a homoeologous non-reciprocal translocation (HNRT) in the confidence interval of the major QTL for lignin content. A homologous A05 region is duplicated and replaced the C05 region in SGDH14. As consequence several genes located in the C05 region were lost in SGDH14. Thus, a HNRT was identified in the major QTL region for reduced lignin content in the low lignin line SGDH14. The most promising candidate gene related to lignin biosynthesis on C05, *PAL4*, was deleted.

**Key message:** A homoeologous non-reciprocal translocation was identified in the major QTL for seed lignin content in the low lignin line SGDH14. The lignin biosynthetic gene *PAL4* was deleted.
