## Supplementary Information 3 for "Homoeologous non-reciprocal translocation explains a major QTL for seed lignin content in oilseed rape (*Brassica napus* L.)"

### Sheet: Supp Tab. 3
Supplementary Table 3: Gene structure, CDS, and amino acid sequence of manually annotated genes in B. napus Express 617.
Chromosome	Source	Feature	Start [bp]	End [bp]	Score	Strand	Frame	Info	CDS	Amino acid sequence
chrA05	Augustus	mRNA	27139722	27143558	.	-	.	ID=A05p031299.1_BnaEXP;Name=Augustus	atggacttgtgcaaacaaaacaacaaccacatcgtcgctgtttccgccgatccgttgaactggaacgcggcggcggaagctttgaaagggagccacttggaggaggtgaaacgtatggtggaagattacagaaaaggtgcggtgcggttaggaggagagacgctgacgattggtcaagttgcagccgtggctagcggaggagtgacggtggagctggcggaggaggctcgtgccggagttaaggcgagtagcgactgggtgatggagagcatgaaccgtggcacggacagttatggagtcaccacagggtttggtgcaacgtcccatagaagaactaaacaaggcggtgcacttcaaaaggagcttattaggttcttgaacgccggaatattcggtgcc…	MDLCKQNNNHIVAVSADPLNWNAAAEALKGSHLEEVKRMVEDYRKGAVRLGGETLTIGQVAAVASGGVTVELAEEARAGVKASSDWVMESMNRGTDSYGVTTGFGATSHRRTKQGGALQKELIRFLNAGIFGAGVGDTSLTLPKSATRAAMLVRVNTLLQGYSGIRFEILEAITKLLNNEITPCIPLRGSITASGDLVPLSYIAGLLTGRPNSKAVGPAGETLTASDAFKLAGVPSFFELQPKEGLALVNGTGVGSGLASMVLFETNVLAVLSEVMSAMFAEVMQGKPEFTDHLTHKLKHHPGQIEAAAIMEHILHGSSYVKEAQQLHELDPLQKPKQDRYALRTSPQWLGPQIEVIRAATKMIEREINSVNDNPLIDVSRNKALHGGNFQGTPIGVAM…
chrA05	Augustus	UTR	27139722	27139930	.	-	0	ID=cds.A05p031299.1_BnaEXP;Parent=A05p031299.1_BnaEXP
chrA05	Augustus	exon	27139930	27141031	.	-	.	ID=A05p031299.1_BnaEXP.exon3;Parent=A05p031299.1_BnaEXP
chrA05	Augustus	CDS	27139930	27141031	.	-	1	ID=cds.A05p031299.1_BnaEXP;Parent=A05p031299.1_BnaEXP
chrA05	Augustus	exon	27141651	27142298	.	-	.	ID=A05p031299.1_BnaEXP.exon2;Parent=A05p031299.1_BnaEXP
chrA05	Augustus	CDS	27141651	27142298	.	-	1	ID=cds.A05p031299.1_BnaEXP;Parent=A05p031299.1_BnaEXP
chrA05	Augustus	exon	27142997	27143367	.	-	.	ID=A05p031299.1_BnaEXP.exon1;Parent=A05p031299.1_BnaEXP
chrA05	Augustus	CDS	27142997	27143367	.	-	0	ID=cds.A05p031299.1_BnaEXP;Parent=A05p031299.1_BnaEXP
chrA05	Augustus	UTR	27143367	27143558	.	-	0	ID=cds.A05p031299.1_BnaEXP;Parent=A05p031299.1_BnaEXP
chrA05	Augustus	mRNA	27136886	27139068	.	-	.	ID=A05p031291.1_BnaEXP;Name=Augustus	atgatcctcgagagtcgtatcgccgatctgctacgatatcggcaaggatcaccagctgaggaagaagtatacgatccaactcaggcaaggatcatcagctcgtccttaaggatggatttagattctctcaacacaattgcaatccttgaggctcaagaggaatacatgaacatgaatgaagaagatgctttgaatgaggaaaatgcagtgagtgaggaagaaacagagatgcaagaaccagaaccaagtgacacgcaagtagctgaaacaactcaagcaacaaaaccacgcaagaggcgcttaacttctacagtttggaacgatttacctcagttggagttgaaagtgatggcaaggaaagagcctaagaaggtagatagagttccatatgatcataaa…	MILESRIADLLRYRQGSPAEEEVYDPTQARIISSSLRMDLDSLNTIAILEAQEEYMNMNEEDALNEENAVSEEETEMQEPEPSDTQVAETTQATKPRKRRLTSTVWNDLPQLELKVMARKEPKKVDRVPYDHKVDREMTSEIIIYHDLPFRYAEYEKVRARSLYLNPDCKPICRQTAVADVFRRYEIEKEKLRNVFAKHQGRVCFTSDLWLARPTTMGYLCLTASFIDDDWKLNNKVLAFCVLKCPHTGGEIASTIIECLKDWGLEKNVFSFTLDNATNNDSMLRILKGQLQMMGGSDLADMAWDLLTIPLTTVASESAFSIGGRILTPYRNRLLPKNVQALLCARNWLRGFAEFEGTVQDTDEIATEDVRKTVSSSRVESSRSEDSNA
chrA05	Augustus	exon	27136886	27137081	.	-	.	ID=A05p031291.1_BnaEXP.exon3;Parent=A05p031291.1_BnaEXP
chrA05	Augustus	CDS	27136886	27137081	.	-	1	ID=cds.A05p031291.1_BnaEXP;Parent=A05p031291.1_BnaEXP
chrA05	Augustus	exon	27137350	27137462	.	-	.	ID=A05p031291.1_BnaEXP.exon2;Parent=A05p031291.1_BnaEXP
chrA05	Augustus	CDS	27137350	27137462	.	-	1	ID=cds.A05p031291.1_BnaEXP;Parent=A05p031291.1_BnaEXP
chrA05	Augustus	exon	27137536	27137896	.	-	.	ID=A05p031291.1_BnaEXP.exon1;Parent=A05p031291.1_BnaEXP
chrA05	Augustus	CDS	27137536	27137896	.	-	0	ID=cds.A05p031291.1_BnaEXP;Parent=A05p031291.1_BnaEXP
chrA05	Augustus	exon	27138337	27138589	.	-	.	ID=A05p031291.1_BnaEXP.exon1;Parent=A05p031291.1_BnaEXP
chrA05	Augustus	CDS	27138337	27138589	.	-	0	ID=cds.A05p031291.1_BnaEXP;Parent=A05p031291.1_BnaEXP
chrA05	Augustus	exon	27138671	27138745	.	-	.	ID=A05p031291.1_BnaEXP.exon1;Parent=A05p031291.1_BnaEXP
chrA05	Augustus	CDS	27138671	27138745	.	-	0	ID=cds.A05p031291.1_BnaEXP;Parent=A05p031291.1_BnaEXP
chrA05	Augustus	exon	27138833	27139068	.	-	.	ID=A05p031291.1_BnaEXP.exon1;Parent=A05p031291.1_BnaEXP
chrA05	Augustus	CDS	27138833	27139068	.	-	0	ID=cds.A05p031291.1_BnaEXP;Parent=A05p031291.1_BnaEXP

### Sheet: Supp Tab. 4
Supplementary Table 4: nGBS read mapping statistics. The mapping statistic per nGBS dataset is given.
Sample name	Number of input reads	Total mapped	Probarly paired
Express 617	2,102,467	2,030,206 (96.56%)	1,842,118 (90.57%)
SGDH14	3,367,002	3,147,665 (93.49%)	2,656,978 (85.78%)
Adriana	2,386,251	2,283,114 (95.68%)	2,035,150 (89.79%)
Gaoyou	2,246,972	2,102,014 (93.55%)	1,774,680 (85.88%)
SGEDH13	2,988,590	2,527,499 (84.57%)	2,241,006 (78.51%)
Sollux	2,495,851	2,368,101 (94.88%)	2,066,382 (88.19%)

### Sheet: Supp Tab. 5
Supplementary Table 5: RNA-Seq read mapping statistics. The mapping statistic per RNA-Seq dataset is given for the Express 617 (Exp617) and SGDH14 seed sample replicates (RX).
Sample name	Number of input reads	Total mapped	Uniquely mapped	Multi mapped	Total unmapped
Exp617 R1	21,545,903	17,204,506 (79.85%)	16,206,918 (75.22%)	997,588 (4.63%)	4,341,397 (20.15%)
Exp617 R2	25,756,460	20,992,512 (81.5%)	19,888,770 (77.22%)	1,103,742 (4.29%)	4,763,948 (18.5%)
Exp617 R3	21,374,998	17,235,754 (80.64%)	16,276,847 (76.15%)	958,907 (4.49%)	4,139,244 (19.36%)
SGDH14 R1	23,868,812	19,444,505 (81.46%)	18,152,886 (76.05%)	1,291,619 (5.41%)	4,424,307 (18.54%)
SGDH14 R2	22,090,419	17,686,868 (80.07%)	16,549,920 (74.92%)	1,136,948 (5.15%)	4,403,551 (19.93%)
SGDH14 R3	31,589,242	25,522,632 (80.8%)	23,760,578 (75.22%)	1,762,054 (5.58%)	6,066,610 (19.2%)
