## Supplementary Information 6 for "Homoeologous non-reciprocal translocation explains a major QTL for seed lignin content in oilseed rape (*Brassica napus* L.)"

### Sheet: Supp Tab. 10
Supplementary Table 10: Genes located in the major low lignin QTL on C05 based on the Express 617 assembly. The B. napus genes located in the major low lignin QTL on C05 (41,286 to 42,386 kbp) are listed alongside with the functional annotation of their corresponding A. thaliana homologue. Genes associated (deleted or disrupted) with the HNRT event (41,563 to 41,771 kbp) are marked in bold.
Chromosome	Start	End	Gene ID	Functional annotation
chrC05	41287363	41288658	C05p040710.1_EXP	AT3G10920 MSD1 manganese superoxide dismutase 1
chrC05	41289077	41290302	C05p040720.1_EXP	AT3G10915 Reticulon family protein
chrC05	41291555	41296946	C05p040730.1_EXP	AT1G52950 Nucleic acid-binding, OB-fold-like protein
chrC05	41305701	41306756	C05p040740.1_EXP	AT3G10880 tropomyosin
chrC05	41309168	41314712	C05p040750.1_EXP	AT1G52950 Nucleic acid-binding, OB-fold-like protein
chrC05	41320021	41320439	C05p040760.1_EXP	n/a
chrC05	41323015	41324123	C05p040770.1_EXP	AT3G10870 MES17 methyl esterase 17
chrC05	41326930	41331707	C05p040780.1_EXP	AT5G05170 CEV1 Cellulose synthase family protein
chrC05	41332027	41332522	C05p040790.1_EXP	AT3G10860 Cytochrome b-c1 complex, subunit 8 protein
chrC05	41332823	41334260	C05p040800.1_EXP	AT3G10850 GLY2 Metallo-hydrolase/oxidoreductase superfamily protein
chrC05	41334846	41336758	C05p040810.1_EXP	AT3G10840 alpha/beta-Hydrolases superfamily protein
chrC05	41337037	41339005	C05p040820.1_EXP	AT3G10820 Transcription elongation factor (TFIIS) family protein
chrC05	41344156	41344749	C05p040830.1_EXP	AT3G10815 RING/U-box superfamily protein
chrC05	41354093	41355464	C05p040840.1_EXP	AT3G10780 emp24/gp25L/p24 family/GOLD family protein
chrC05	41357436	41359120	C05p040850.1_EXP	AT3G10770 Single-stranded nucleic acid binding R3H protein
chrC05	41362999	41363853	C05p040860.1_EXP	AT3G10760 Homeodomain-like superfamily protein
chrC05	41371114	41372733	C05p040870.1_EXP	AT1G05080 F-box/RNI-like/FBD-like domains-containing protein
chrC05	41374961	41376514	C05p040880.1_EXP	AT3G21000 Gag-Pol-related retrotransposon family protein
chrC05	41377721	41378354	C05p040890.1_EXP	AT3G10750 FBD domain family
chrC05	41378437	41380028	C05p040900.1_EXP	AT3G10730 SUN2 SAD1/UNC-84 domain protein 2
chrC05	41380657	41384209	C05p040910.1_EXP	AT3G10700 GalAK galacturonic acid kinase
chrC05	41384881	41386495	C05p040920.1_EXP	AT3G10680 HSP20-like chaperones superfamily protein
chrC05	41386979	41388845	C05p040930.1_EXP	AT3G10670 NAP7 non-intrinsic ABC protein 7
chrC05	41389773	41392707	C05p040940.1_EXP	AT3G10660 CPK2 calmodulin-domain protein kinase cdpk isoform 2
chrC05	41393043	41394439	C05p040950.1_EXP	AT5G48330 RUG2 Regulator of chromosome condensation (RCC1) family protein
chrC05	41396764	41397183	C05p040960.1_EXP	AT3G10610 Ribosomal S17 family protein
chrC05	41397937	41399104	C05p040970.1_EXP	AT4G09450 Duplicated homeodomain-like superfamily protein
chrC05	41399673	41400521	C05p040980.1_EXP	AT1G66245 hypothetical protein
chrC05	41403489	41405194	C05p040990.1_EXP	AT3G10572 APEM9 3-phosphoinositide-dependent protein kinase-1
chrC05	41406551	41408101	C05p041000.1_EXP	AT3G10570 CYP77A6 cytochrome P450, family 77, subfamily A, polypeptide 6
chrC05	41409409	41411394	C05p041010.1_EXP	AT1G32430 F-box and associated interaction domains-containing protein
chrC05	41416965	41418077	C05p041020.1_EXP	AT1G47390 F-box and associated interaction domains-containing protein
chrC05	41419435	41421887	C05p041030.1_EXP	AT3G10540 3-phosphoinositide-dependent protein kinase
chrC05	41422237	41424858	C05p041040.1_EXP	AT3G10530 Transducin/WD40 repeat-like superfamily protein
chrC05	41436771	41437301	C05p041050.1_EXP	AT3G10525 LGO LOSS OF GIANT CELLS FROM ORGANS
chrC05	41445915	41447157	C05p041060.1_EXP	AT3G10520 HB2 hemoglobin 2
chrC05	41447609	41450982	C05p041070.1_EXP	AT5G04460 RING/U-box superfamily protein
chrC05	41453283	41456052	C05p041080.1_EXP	AT5G04430 BTR1L binding to TOMV RNA 1L (long form)
chrC05	41456753	41459346	C05p041090.1_EXP	AT3G10490 NAC052 NAC domain containing protein 52
chrC05	41462326	41463480	C05p041100.1_EXP	AT3G10470 C2H2-type zinc finger family protein
chrC05	41467859	41468412	C05p041110.1_EXP	AT2G31010 Protein kinase superfamily protein
chrC05	41482429	41485228	C05p041120.1_EXP	AT3G10450 SCPL7 serine carboxypeptidase-like 7
chrC05	41489418	41490532	C05p041130.1_EXP	AT3G10450 SCPL7 serine carboxypeptidase-like 7
chrC05	41521863	41523060	C05p041140.1_EXP	AT3G14270 FAB1B phosphatidylinositol-4-phosphate 5-kinase family protein
chrC05	41528016	41529166	C05p041150.1_EXP	AT4G04690 F-box and associated interaction domains-containing protein
chrC05	41537715	41539202	C05p041160.1_EXP	AT1G22000 LOW protein: F-box/FBD/LRR-like protein
chrC05	41546712	41547884	C05p041170.1_EXP	AT4G04690 F-box and associated interaction domains-containing protein
chrC05	41548630	41550116	C05p041180.1_EXP	AT1G22000 LOW protein: F-box/FBD/LRR-like protein
chrC05	41553401	41556226	C05p041190.1_EXP	AT3G10420 SPD1 P-loop containing nucleoside triphosphate hydrolases superfamily protein
chrC05	41557428	41560043	C05p041200.1_EXP	AT3G10410 SCPL49 SERINE CARBOXYPEPTIDASE-LIKE 49
chrC05	41560722	41561525	C05p041210.1_EXP	AT3G10400 U11/U12-31K RNA recognition motif and CCHC-type zinc finger domains containing protein
chrC05	41562723	41570771	C05p041220.1_EXP	AT3G10380 SEC8 subunit of exocyst complex 8
chrC05	41571642	41574464	C05p041230.1_EXP	AT3G10370 SDP6 FAD-dependent oxidoreductase family protein
chrC05	41580772	41582358	C05p041240.1_EXP	AT3G10360 PUM4 pumilio 4
chrC05	41585943	41588124	C05p041250.1_EXP	AT3G10350 P-loop containing nucleoside triphosphate hydrolases superfamily protein
chrC05	41588954	41593182	C05p041260.1_EXP	AT3G10340 PAL4 phenylalanine ammonia-lyase 4
chrC05	41605774	41607429	C05p041270.1_EXP	AT3G10320 Glycosyltransferase family 61 protein
chrC05	41607753	41612291	C05p041280.1_EXP	AT3G10310 P-loop nucleoside triphosphate hydrolases superfamily protein with CH (Calponin Homology) domain-containing protein
chrC05	41613100	41613729	C05p041290.1_EXP	AT5G15690 zinc ion binding protein
chrC05	41633837	41639548	C05p041300.1_EXP	AT5G04130 GYRB2 DNA GYRASE B2_%%%_AT3G10270 GYRB1 DNA gyrase subunit B
chrC05	41641315	41642556	C05p041310.1_EXP	AT3G10260 Reticulon family protein
chrC05	41643746	41645725	C05p041320.1_EXP	AT3G10250 histidine-tRNA ligase
chrC05	41646970	41648469	C05p041330.1_EXP	AT3G10230 LYC lycopene cyclase
chrC05	41650538	41651872	C05p041340.1_EXP	AT3G10210 SEC14 cytosolic factor family protein / phosphoglyceride transfer family protein
chrC05	41651915	41654407	C05p041350.1_EXP	AT5G04060 S-adenosyl-L-methionine-dependent methyltransferases superfamily protein
chrC05	41659107	41659763	C05p041360.1_EXP	AT3G10190 Calcium-binding EF-hand family protein
chrC05	41661899	41662518	C05p041370.1_EXP	AT3G10185 Gibberellin-regulated family protein
chrC05	41671281	41672857	C05p041380.1_EXP	AT3G10150 PAP16 purple acid phosphatase 16
chrC05	41674581	41676420	C05p041390.1_EXP	AT3G10130 SOUL heme-binding family protein
chrC05	41677714	41678211	C05p041400.1_EXP	AT3G10120 hypothetical protein
chrC05	41684268	41687074	C05p041410.1_EXP	AT3G10070 TAF12 TBP-associated factor 12
chrC05	41687370	41689027	C05p041420.1_EXP	AT3G10060 FKBP-like peptidyl-prolyl cis-trans isomerase family protein
chrC05	41689323	41692106	C05p041430.1_EXP	AT3G10050 OMR1 L-O-methylthreonine resistant 1
chrC05	41693130	41694392	C05p041440.1_EXP	AT3G10040 sequence-specific DNA binding transcription factor
chrC05	41702856	41705228	C05p041450.1_EXP	AT3G10030 aspartate/glutamate/uridylate kinase family protein
chrC05	41705852	41706310	C05p041460.1_EXP	AT3G10020 plant/protein
chrC05	41709434	41710864	C05p041470.1_EXP	AT3G09980 ankyrin repeat 30A-like protein (DUF662)
chrC05	41718615	41719966	C05p041480.1_EXP	AT3G09970 Calcineurin-like metallo-phosphoesterase superfamily protein_%%%_AT3G09960 Calcineurin-like metallo-phosphoesterase superfamily protein
chrC05	41720278	41723364	C05p041490.1_EXP	AT3G09970 Calcineurin-like metallo-phosphoesterase superfamily protein
chrC05	41727518	41727793	C05p041500.1_EXP	AT5G06010 hypothetical protein_%%%_AT3G09950 hypothetical protein
chrC05	41729103	41731187	C05p041510.1_EXP	AT3G09930 GDSL-like Lipase/Acylhydrolase superfamily protein
chrC05	41733465	41734544	C05p041520.1_EXP	AT3G30305 hypothetical protein
chrC05	41735131	41735840	C05p041530.1_EXP	AT3G09925 Pollen Ole e 1 allergen and extensin family protein
chrC05	41749647	41750554	C05p041540.1_EXP	n/a
chrC05	41770609	41774219	C05p041550.1_EXP	AT3G09920 PIP5K9 phosphatidyl inositol monophosphate 5 kinase
chrC05	41774742	41776246	C05p041560.1_EXP	AT3G09910 RABC2b RAB GTPase homolog C2B
chrC05	41776549	41778092	C05p041570.1_EXP	AT5G03520 RAB8C RAB GTPase homolog 8C_%%%_AT3G09900 RABE1e RAB GTPase homolog E1E
chrC05	41778880	41779937	C05p041580.1_EXP	AT3G09890 Ankyrin repeat family protein
chrC05	41781720	41783875	C05p041590.1_EXP	AT3G09880 ATB' BETA Protein phosphatase 2A regulatory B subunit family protein
chrC05	41791753	41793917	C05p041600.1_EXP	AT1G34480 Cysteine/Histidine-rich C1 domain family protein
chrC05	41797351	41798799	C05p041610.1_EXP	AT3G09880 ATB' BETA Protein phosphatase 2A regulatory B subunit family protein
chrC05	41799644	41800976	C05p041620.1_EXP	n/a
chrC05	41806550	41807135	C05p041630.1_EXP	AT3G09870 SAUR-like auxin-responsive protein family
chrC05	41807522	41808615	C05p041640.1_EXP	AT3G09860 actin T1-like protein
chrC05	41808851	41811067	C05p041650.1_EXP	AT3G09850 D111/G-patch domain-containing protein
chrC05	41811424	41814591	C05p041660.1_EXP	AT3G09840 CDC48 cell division cycle 48
chrC05	41815575	41816878	C05p041670.1_EXP	AT3G09830 Protein kinase superfamily protein
chrC05	41831605	41834792	C05p041680.1_EXP	AT3G51690 PIF1 helicase
chrC05	41837060	41838378	C05p041690.1_EXP	AT1G68960 hypothetical protein (DUF295)
chrC05	41846936	41848919	C05p041700.1_EXP	AT3G09810 IDH-VI isocitrate dehydrogenase VI
chrC05	41849903	41851206	C05p041710.1_EXP	AT4G08520 SNARE-like superfamily protein_%%%_AT3G09800 SNARE-like superfamily protein
chrC05	41852113	41854407	C05p041720.1_EXP	AT3G09780 CCR1 CRINKLY4 related 1
chrC05	41869538	41870946	C05p041730.1_EXP	AT2G35990 LOG2 RING/U-box superfamily protein
chrC05	41891279	41893477	C05p041740.1_EXP	AT3G09760 RING/U-box superfamily protein
chrC05	41894121	41895764	C05p041750.1_EXP	AT3G09740 SYP71 syntaxin of plants 71
chrC05	41897031	41897408	C05p041760.1_EXP	AT3G09735 S1FA-like DNA-binding protein
chrC05	41902625	41902909	C05p041770.1_EXP	n/a
chrC05	41905675	41910322	C05p041780.1_EXP	AT2G06990 HEN2 RNA helicase, ATP-dependent, SK12/DOB1 protein
chrC05	41910712	41915473	C05p041790.1_EXP	AT3G09660 MCM8 minichromosome maintenance 8
chrC05	41915737	41918070	C05p041800.1_EXP	AT3G09650 HCF152 Tetratricopeptide repeat (TPR)-like superfamily protein
chrC05	41918663	41920263	C05p041810.1_EXP	AT3G09630 Ribosomal protein L4/L1 family
chrC05	41920719	41923443	C05p041820.1_EXP	AT3G09620 P-loop containing nucleoside triphosphate hydrolases superfamily protein
chrC05	41924340	41926973	C05p041830.1_EXP	AT3G09600 RVE8 Homeodomain-like superfamily protein
chrC05	41933695	41935405	C05p041840.1_EXP	AT3G53500 RS2Z32 RNA-binding (RRM/RBD/RNP motifs) family protein with retrovirus zinc finger-like domain-containing protein
chrC05	41936036	41937448	C05p041850.1_EXP	AT3G09580 FAD/NAD(P)-binding oxidoreductase family protein
chrC05	41938050	41939375	C05p041860.1_EXP	AT5G02630 Cand6 Lung seven transmembrane receptor family protein_%%%_AT3G09570 Lung seven transmembrane receptor family protein
chrC05	41942275	41945588	C05p041870.1_EXP	AT3G09560 PAH1 Lipin family protein
chrC05	41946334	41948398	C05p041880.1_EXP	AT3G09540 Pectin lyase-like superfamily protein
chrC05	41949857	41951716	C05p041890.1_EXP	AT3G09520 EXO70H4 exocyst subunit exo70 family protein H4
chrC05	41960700	41961608	C05p041900.1_EXP	AT3G09500 Ribosomal L29 family protein
chrC05	41962279	41964921	C05p041910.1_EXP	AT3G09470 Major facilitator superfamily protein
chrC05	41965818	41969267	C05p041920.1_EXP	AT3G09450 fusaric acid resistance family protein
chrC05	41971229	41972757	C05p041930.1_EXP	AT3G09430 peptide transporter family protein
chrC05	41973003	41976051	C05p041940.1_EXP	AT3G09405 Pectinacetylesterase family protein_%%%_AT3G09410 Pectinacetylesterase family protein
chrC05	41979695	41983033	C05p041950.1_EXP	AT3G09400 PLL3 pol-like 3
chrC05	41983833	41984941	C05p041960.1_EXP	AT5G59900 Pentatricopeptide repeat (PPR) superfamily protein
chrC05	41993831	41994199	C05p041970.1_EXP	AT3G09390 MT2A metallothionein 2A
chrC05	41999881	42000737	C05p041980.1_EXP	AT3G09380 MIP18 family protein
chrC05	42003526	42005004	C05p041990.1_EXP	AT1G80930 MIF4G domain-containing protein / MA3 domain-containing protein
chrC05	42005868	42008130	C05p042000.1_EXP	AT3G09370 MYB3R-3 myb domain protein 3r-3
chrC05	42020367	42022069	C05p042010.1_EXP	AT5G02150 Fes1C Fes1C_%%%_AT3G09350 Fes1A Fes1A
chrC05	42024346	42025988	C05p042020.1_EXP	AT3G09320 DHHC-type zinc finger family protein
chrC05	42026447	42027005	C05p042030.1_EXP	AT5G02120 OHP one helix protein
chrC05	42027375	42028058	C05p042040.1_EXP	AT3G09310 membrane protein insertion efficiency factor
chrC05	42028186	42030444	C05p042050.1_EXP	AT3G09300 ORP3B OSBP(oxysterol binding protein)-related protein 3B
chrC05	42041364	42042242	C05p042060.1_EXP	AT2G07760 Zinc knuckle (CCHC-type) family protein
chrC05	42050844	42054059	C05p042070.1_EXP	AT3G09260 PYK10 Glycosyl hydrolase superfamily protein
chrC05	42059799	42061709	C05p042080.1_EXP	AT3G09260 PYK10 Glycosyl hydrolase superfamily protein
chrC05	42071472	42074441	C05p042090.1_EXP	AT3G09240 BSK9 kinase with tetratricopeptide repeat domain-containing protein
chrC05	42087785	42088164	C05p042100.1_EXP	AT3G09230 MYB1 myb domain protein 1
chrC05	42088346	42089585	C05p042110.1_EXP	n/a
chrC05	42094161	42098107	C05p042120.1_EXP	AT3G09220 LAC7 laccase 7
chrC05	42098798	42100223	C05p042130.1_EXP	AT3G09200 Ribosomal protein L10 family protein
chrC05	42100766	42101497	C05p042140.1_EXP	AT3G09190 Concanavalin A-like lectin family protein
chrC05	42102309	42104170	C05p042150.1_EXP	AT3G09150 HY2 phytochromobilin:ferredoxin oxidoreductase, chloroplast / phytochromobilin synthase (HY2)
chrC05	42106158	42107884	C05p042160.1_EXP	AT3G09120 hypothetical protein (DUF674)
chrC05	42109073	42110897	C05p042170.1_EXP	AT3G09120 hypothetical protein (DUF674)_%%%_AT3G09110 hypothetical protein (DUF674)
chrC05	42112192	42117001	C05p042180.1_EXP	AT3G09100 mRNA capping enzyme family protein
chrC05	42117658	42122023	C05p042190.1_EXP	AT3G09090 DEX1 defective in exine formation protein (DEX1)
chrC05	42122248	42123166	C05p042200.1_EXP	AT3G09050 8-amino-7-oxononanoate synthase
chrC05	42125907	42128275	C05p042210.1_EXP	AT3G09180 mediator of RNA polymerase II transcription subunit
chrC05	42128774	42129832	C05p042220.1_EXP	AT3G09190 Concanavalin A-like lectin family protein_%%%_AT3G09035 Concanavalin A-like lectin family protein
chrC05	42131838	42132239	C05p042230.1_EXP	AT3G09032 josephin-like protein_%%%_AT5G01225 josephin-like protein
chrC05	42133438	42134995	C05p042240.1_EXP	AT3G09030 BTB/POZ domain-containing protein
chrC05	42135699	42136919	C05p042250.1_EXP	AT3G09020 alpha 1,4-glycosyltransferase family protein
chrC05	42139021	42141188	C05p042260.1_EXP	AT3G09000 proline-rich family protein
chrC05	42142301	42145389	C05p042270.1_EXP	AT3G08980 Peptidase S24/S26A/S26B/S26C family protein
chrC05	42146448	42148828	C05p042280.1_EXP	AT3G08970 ATERDJ3A DNAJ heat shock N-terminal domain-containing protein
chrC05	42149630	42156020	C05p042290.1_EXP	AT3G08960 ARM repeat superfamily protein
chrC05	42156984	42158938	C05p042300.1_EXP	AT3G08950 HCC1 electron transport SCO1/SenC family protein
chrC05	42160004	42162714	C05p042310.1_EXP	AT3G08947 ARM repeat superfamily protein_%%%_AT3G08943 ARM repeat superfamily protein
chrC05	42163232	42164178	C05p042320.1_EXP	AT3G08940 LHCB4 2 light harvesting complex photosystem II
chrC05	42174261	42177439	C05p042330.1_EXP	AT5G01460 LMBR1-like membrane protein_%%%_AT3G08930 LMBR1-like membrane protein
chrC05	42177839	42178582	C05p042340.1_EXP	AT3G08920 Rhodanese/Cell cycle control phosphatase superfamily protein
chrC05	42179031	42180817	C05p042350.1_EXP	AT3G08910 DNAJ heat shock family protein
chrC05	42182082	42183411	C05p042360.1_EXP	AT3G08900 RGP3 reversibly glycosylated polypeptide 3
chrC05	42183619	42184564	C05p042370.1_EXP	AT3G08890 hypothetical protein (Protein of unknown function, DUF538)
chrC05	42186104	42193214	C05p042380.1_EXP	AT3G08850 RAPTOR1 Regulatory-associated protein of TOR 1
chrC05	42193663	42194780	C05p042390.1_EXP	AT3G14250 RING/U-box superfamily protein
chrC05	42198531	42198839	C05p042400.1_EXP	n/a
chrC05	42204711	42205130	C05p042410.1_EXP	AT5G38440 Plant self-incompatibility protein S1 family
chrC05	42209882	42211939	C05p042420.1_EXP	AT3G08820 Pentatricopeptide repeat (PPR) superfamily protein
chrC05	42212026	42215687	C05p042430.1_EXP	AT3G08800 SIEL ARM repeat superfamily protein
chrC05	42216923	42217980	C05p042440.1_EXP	AT3G08780 BRISC complex subunit Abro1-like protein
chrC05	42227286	42228458	C05p042450.1_EXP	AT5G38670 Galactose oxidase/kelch repeat superfamily protein
chrC05	42229536	42230915	C05p042460.1_EXP	AT1G12700 RPF1 RNA processing FACTOR
chrC05	42232158	42235536	C05p042470.1_EXP	AT3G08040 FRD3 MATE efflux family protein
chrC05	42238427	42240668	C05p042480.1_EXP	AT3G08760 ATSIK Protein kinase superfamily protein
chrC05	42247003	42248343	C05p042490.1_EXP	AT3G08740 elongation factor P (EF-P) family protein
chrC05	42249398	42251168	C05p042500.1_EXP	AT3G08730 PK1 protein-serine kinase 1
chrC05	42252792	42255046	C05p042510.1_EXP	AT3G08720 S6K2 serine/threonine protein kinase 2
chrC05	42255532	42257428	C05p042520.1_EXP	AT3G08710 TH9 thioredoxin H-type 9
chrC05	42257752	42258713	C05p042530.1_EXP	AT3G08690 UBC11 ubiquitin-conjugating enzyme 11
chrC05	42259762	42261719	C05p042540.1_EXP	AT3G08680 Leucine-rich repeat protein kinase family protein
chrC05	42265235	42268640	C05p042550.1_EXP	AT3G08670 serine/arginine repetitive matrix-like protein
chrC05	42271600	42274126	C05p042560.1_EXP	AT3G08650 ZIP metal ion transporter family
chrC05	42275015	42275338	C05p042570.1_EXP	AT2G16592 Bifunctional inhibitor/lipid-transfer protein/seed storage 2S albumin superfamily protein
chrC05	42280328	42281293	C05p042580.1_EXP	AT3G08630 alphavirus core family protein (DUF3411)
chrC05	42282140	42284247	C05p042590.1_EXP	AT3G08620 RNA-binding KH domain-containing protein
chrC05	42287787	42288722	C05p042600.1_EXP	AT3G08600 transmembrane protein, putative (DUF1191)
chrC05	42291710	42294572	C05p042610.1_EXP	AT3G08590 iPGAM2 Phosphoglycerate mutase, 2,3-bisphosphoglycerate-independent
chrC05	42295300	42299009	C05p042620.1_EXP	AT3G08550 KOB1 elongation defective 1 protein / ELD1 protein
chrC05	42300460	42308792	C05p042630.1_EXP	AT3G08530 Clathrin, heavy chain
chrC05	42309845	42312739	C05p042640.1_EXP	AT3G08510 PLC2 phospholipase C 2
chrC05	42319659	42320893	C05p042650.1_EXP	AT3G08500 MYB83 myb domain protein 83
chrC05	42322579	42323853	C05p042660.1_EXP	AT3G08490 delta-latroinsectotoxin-Lt1a protein
chrC05	42326993	42330842	C05p042670.1_EXP	AT3G08040 FRD3 MATE efflux family protein
chrC05	42331652	42333177	C05p042680.1_EXP	AT3G08030 DNA-directed RNA polymerase subunit beta (Protein of unknown function, DUF642)
chrC05	42338823	42339566	C05p042690.1_EXP	AT3G08000 RNA-binding (RRM/RBD/RNP motifs) family protein
chrC05	42339851	42341765	C05p042700.1_EXP	AT3G07990 SCPL27 serine carboxypeptidase-like 27
chrC05	42342600	42345246	C05p042710.1_EXP	AT3G07970 QRT2 Pectin lyase-like superfamily protein
chrC05	42347526	42349371	C05p042720.1_EXP	AT3G07950 rhomboid protein-like protein
chrC05	42351081	42353119	C05p042730.1_EXP	AT3G07940 Calcium-dependent ARF-type GTPase activating protein family
chrC05	42356116	42358364	C05p042740.1_EXP	AT3G07900 O-fucosyltransferase family protein
chrC05	42365346	42365723	C05p042750.1_EXP	n/a
chrC05	42372992	42375115	C05p042760.1_EXP	AT3G07890 Ypt/Rab-GAP domain of gyp1p superfamily protein
chrC05	42376453	42377720	C05p042770.1_BnaEXP_EXP	AT3G07880 SCN1 Immunoglobulin E-set superfamily protein

### Sheet: Supp Tab. 11
Supplementary Table 11: Genes located in the homoeologous A05 region of the HNRT event. The B. napus genes located in the homoeologous A05 region (27,121 - 27,289 kbp) of the HNRT event are listed alongside with the functional annotation of their corresponding A. thaliana homolog. Newly annotated genes in this study are marked with an asterisk behind the gene ID.
Chromosome	Start	End	Gene ID	Functional annotation
chrA05	27121083	27128901	A05p031270.1_BnaEXP	AT3G10380 SEC8 subunit of exocyst complex 8
chrA05	27129776	27132653	A05p031280.1_BnaEXP	AT3G10370 SDP6 FAD-dependent oxidoreductase family protein
chrA05	27133786	27136043	A05p031290.1_BnaEXP	AT3G10350 P-loop containing nucleoside triphosphate hydrolases superfamily protein
chrA05	27136886	27139068	A05p031291.1_BnaEXP*	BLASTp: putative transposase
chrA05	27139722	27143558	A05p031299.1_BnaEXP*	AT3G10340 PAL4 phenylalanine ammonia-lyase 4
chrA05	27149493	27151326	A05p031300.1_BnaEXP	AT3G10320 Glycosyltransferase family 61 protein
chrA05	27151656	27156412	A05p031310.1_BnaEXP	AT3G10310 P-loop nucleoside triphosphate hydrolases superfamily protein with CH (Calponin Homology) domain-containing protein
chrA05	27161628	27163401	A05p031320.1_BnaEXP	AT3G10290 Nucleotide-sugar transporter family protein
chrA05	27163991	27170193	A05p031330.1_BnaEXP	AT3G10270 GYRB1 DNA gyrase subunit B
chrA05	27171495	27172690	A05p031340.1_BnaEXP	AT3G10260 Reticulon family protein
chrA05	27173650	27175542	A05p031350.1_BnaEXP	AT3G10250 histidine-tRNA ligase
chrA05	27176810	27178291	A05p031360.1_BnaEXP	AT3G10230 LYC lycopene cyclase
chrA05	27178511	27180152	A05p031370.1_BnaEXP	AT3G10220 EMB2804 tubulin folding cofactor B
chrA05	27180550	27181589	A05p031380.1_BnaEXP	AT3G10210 SEC14 cytosolic factor family protein / phosphoglyceride transfer family protein
chrA05	27181921	27184392	A05p031390.1_BnaEXP	AT5G04060 S-adenosyl-L-methionine-dependent methyltransferases superfamily protein
chrA05	27213188	27213892	A05p031400.1_BnaEXP	AT3G10190 Calcium-binding EF-hand family protein
chrA05	27215018	27215638	A05p031410.1_BnaEXP	AT3G10185 Gibberellin-regulated family protein
chrA05	27220839	27222241	A05p031420.1_BnaEXP	AT3G10150 PAP16 purple acid phosphatase 16
chrA05	27223448	27225160	A05p031430.1_BnaEXP	AT3G10130 SOUL heme-binding family protein
chrA05	27225574	27226071	A05p031440.1_BnaEXP	AT3G10120 hypothetical protein
chrA05	27229121	27231863	A05p031450.1_BnaEXP	AT3G10070 TAF12 TBP-associated factor 12
chrA05	27232187	27233763	A05p031460.1_BnaEXP	AT3G10060 FKBP-like peptidyl-prolyl cis-trans isomerase family protein
chrA05	27234067	27236895	A05p031470.1_BnaEXP	AT3G10050 OMR1 L-O-methylthreonine resistant 1
chrA05	27237861	27239132	A05p031480.1_BnaEXP	AT3G10040 sequence-specific DNA binding transcription factor
chrA05	27240267	27242578	A05p031490.1_BnaEXP	AT3G10030 aspartate/glutamate/uridylate kinase family protein
chrA05	27243216	27243677	A05p031500.1_BnaEXP	AT3G10020 plant/protein
chrA05	27246112	27247562	A05p031510.1_BnaEXP	AT3G09980 ankyrin repeat 30A-like protein (DUF662)
chrA05	27252007	27253648	A05p031520.1_BnaEXP	AT3G09970 Calcineurin-like metallo-phosphoesterase superfamily protein
chrA05	27262571	27264324	A05p031530.1_BnaEXP	AT3G09930 GDSL-like Lipase/Acylhydrolase superfamily protein
chrA05	27266009	27266719	A05p031540.1_BnaEXP	AT3G09925 Pollen Ole e 1 allergen and extensin family protein
chrA05	27288855	27292474	A05p031550.1_BnaEXP	AT3G09920 PIP5K9 phosphatidyl inositol monophosphate 5 kinase
