## Supplementary Information 7 for "Homoeologous non-reciprocal translocation explains a major QTL for seed lignin content in oilseed rape (*Brassica napus* L.)"

### Sheet: Supp Tab. 12
Supplementary Table 12: Organ-specific expression of B. napus candidate genes. The median transcripts per millions (TPMs) for each candidate gene per organ is listed. Paired-end RNA-Seq data generated in this study derived from seeds (35 DAF) of Express 617 (E617) and SGDH14 (S14) are marked with an asterisk. Publicly available paired-end B. napus RNA-Seq data sets were used for the remaining org…
	C05p040780.1 (AthCESA3)	C05p040910.1 (AthGALAK)	C05p041220.1 (AthSEC8)	C05p041230.1 (AthSDP6)	C05p041260.1 (AthPAL4)	C05p041270.1 (AthMUCI21)	C05p041940.1 (AthPAE4)	C05p042000.1 (AthMYB3R3)	C05p042120.1 (AthLAC7)	C05p042190.1 (AthDEX1)	C05p042620.1 (AthKOB1)	C05p042650.1 (AthMYB83)
SAM (n=16)	0.11	2.72	0	0.38	1.33	0	3.46	1.97	0.09	7.24	0.68	0.09
Anther prophase 1 (n=12)	0.01	0	0	0	0.7	0	0.6	0	0	1.28	0.17	0
Anther bolting (n=6)	0.39	12.6	2.2	2.16	0.06	0	3.15	3.24	0.09	13.82	1.62	0
Anther flowering (n=4)	0	0	0	0	0	0	8.91	4.42	0.08	10.23	2.59	0.18
Stamen (n=1)	0.06	1.56	0	0.38	0.08	0.06	0.64	0.94	0	2.51	0.06	0
Ovule (n=1)	0.26	5.98	0	0.11	0.77	0	4.49	1.9	0.26	19.44	0.66	0
Pistil (n=3)	0.05	1.22	1.55	2.13	7.05	6.31	0.75	2.12	0.35	2.29	0.2	0
Sepal (n=1)	0.71	0	0	0	0	0	0	0	0	0	0	0
Petal (n=2)	0.19	4.27	2.43	14.23	217.38	18.44	0.91	6.31	0.03	9.29	1.66	0.08
Silique 10-20DAF (n=13)	0.22	6.59	0.26	1.5	9.35	0.9	3.83	1.36	0.13	5.49	0.61	0.07
Silique 25DAF (n=6)	0.69	8.23	1.46	0.82	6.37	2.79	3.69	1.48	0.11	8.03	0.66	0.05
Silique 30DAF (n=6)	1.88	6.14	1.88	1.15	10.66	1.64	3.7	1.21	0.09	7.49	0.78	0.07
Silique 40DAF (n=2)	0.98	2.03	0.98	0.59	6.51	0.74	2.1	1	3.09	3	0.31	0
Seed_35DAF_E617* (n=3)	0.42	1.77	0.57	3.29	54.94	1.23	0.03	0.95	2.03	3.16	0.31	0
Seed_35DAF_S14* (n=3)	0.79	2.05	0	0	0.7	0.02	2.37	0.98	5.27	5.27	0.26	0
Seed coat 14DAF (n=7)	0.22	16.54	6.59	2.1	0.86	0.63	4.28	2	0.05	20.56	1.97	0
Seed coat 21DAF (n=6)	0.23	22.96	5.53	1.96	38.56	29.27	4.03	2.47	0.08	18.88	1.3	0
Seed coat 28DAF (n=6)	69.08	21.2	4.55	1.59	120.68	29.67	3.66	3.02	0.2	16.11	1.95	0
Seed coat 35DAF (n=6)	30.24	17.58	6.61	1.23	92.43	25.09	3.31	2.09	0.35	14.5	1.1	0
Seed coat 42DAF (n=6)	29.08	11.83	4.28	1.79	111.89	12.61	3.88	1.93	5.84	12.32	1.12	0
Embryo (n=6)	0	3.43	0	1.38	13.47	0	1.51	0.31	0.03	6.19	0.47	0.06
Endosperm (n=8)	0.18	7.51	1.32	0.39	15.24	2.17	4.59	1.86	0.03	7.76	0.41	0
Seedling (n=9)	0.09	5.53	0.79	0.79	0.18	0	4.83	1.78	1.22	7.4	0.47	0.16
Stem (n=19)	0.16	13.96	2.97	2.95	126.9	0.56	9.87	2.02	0.02	6.35	1.61	0.21
Shoot (n=2)	0.1	8.19	1.04	0.77	2.08	0	5.35	2.66	0.11	7.49	1.77	0.34
Shoot apex (n=2)	0.13	4.39	6.12	4.47	11.69	0.47	4.77	3.07	0.04	9.15	3.69	0.13
Root seedling (n=13)	0.08	5.87	2.4	2.55	8.35	6.31	9.97	2.39	25.4	6.49	1.09	0.03
Root 30DAP (n=20)	0.24	2.86	0.56	2.65	6.47	1.51	1.84	1.89	3.17	2.98	0.73	0.05
Root 60DAP (n=2)	0.3	1.34	0.1	0.6	0.45	0.04	3.05	2.08	4.19	3.5	0.57	0.11

### Sheet: Supp Tab. 13
Supplementary Table 13: Selected candidate genes located inside the major low lignin QTL in Express 617, of which some are differentially expressed and downregulated in SGDH14. Genes located inside the HNRT region, that are deleted in SGDH14 are highlighted in yellow. Paired-end RNA-Seq seed samples (35 DAF) of SGDH14 and Express 617 were used for differentially gene expression analysis. Genes, w…
Gene ID	Genomic position [bp]	Adjusted p-value	Log2 fold change	A. thaliana homologue	Reference
C05p040780.1	41326930-41331707	na	na	AthCESA3 (AT5G05170)	Involved in cellulose synthesis (Somerville 2006)
C05p040910.1	41380657-41384209	na	na	AthGALAK (AT3G10700)	Production of GalAK, a precursor of the cell wall building block UDP-galacturonic acid. (Yang et al. 2009)
C05p041220.1	41562723-41570771	5.17 E-17	-4.2	AthSEC8 (AT3G10380)	Involved in the localized deposition of seed coat pectin (Kulich et al. 2010)
C05p041230.1	41571642-41574464	5.48 E-15	-10	AthSDP6 (AT3G10370)	Involved in cell wall biosynthesis (Quettier et al. 2008)
C05p041260.1	41588954-41593182	1.66 E-180	-5.5	AthPAL4 (AT3G10340)	Key enzyme of phenylpropanoid and lignin pathway (Fraser and Chapple 2011)
C05p041270.1	41605774-41607429	1.89 E-09	-5	AthMUCI21 (AT3G10320)	Formation of adherent mucilage layer on seed coat (Ralet et al. 2016)
C05p041940.1	41973003-41976051	6.0 E-09	3.7	AthPAE4 (AT3G09405)	Pectins are plant cell wall polysaccharides (Philippe et al. 2017)
C05p042120.1	42094161-42098107	0.0006	1	AthLAC7 (AT3G09220)	Catalyzes lignification (Ping et al. 2019)
C05p042620.1	42295300- 42299009	na	na	AthKOB1 (AT3G08550)	Influences hypocotyl elongation through regulating cellulose biosynthesis (Wang et al. 2015b)
C05p042650.1	42319659-42320893	na	na	AthMYB83 (AT3G08500)	Transcription factor, which regulates secondary cell-wall formation by promoting/inhibiting the biosynthesis of lignin, cellulose, and xylan (Xiao et al. 2021)
